# Methylglyoxal mutagenizes single-stranded DNA via Rev1-associated slippage and mispairing

**DOI:** 10.1101/2025.03.18.643935

**Authors:** Sriram Vijayraghavan, Alessandra Ruggiero, Samuel Becker, Piotr Mieczkowski, George S. Hanna, Mark T Hamann, Natalie Saini

**Author notes:** These authors contributed equally to the study (Sriram Vijayraghavan, Alessandra Ruggiero).

## Abstract

Methylglyoxal (MG) is a highly reactive aldehyde that is produced endogenously during metabolism and is derived from exogenous sources such as sugary food items and cigarette smoke. Unless detoxified by glyoxalases (Glo1 and Glo2), MG can readily react with all major biomolecules, including DNA and proteins, generating characteristic lesions and glycation-derived by- products. As a result, MG exposure has been linked to a variety of human diseases, including cancers. Prior studies show that MG can glycate DNA, preferentially on guanine residues, and cause DNA damage. However, the mutagenicity of MG is poorly understood in vivo. In the context of cancer, it is essential to comprehend the true contribution of MG to genome instability and global mutational burden. In the present study, we show that MG can robustly mutagenize induced single-stranded DNA (ssDNA) in yeast, within a guanine centered mutable motif. We demonstrate that genome-wide MG mutagenesis in ssDNA is greatly elevated throughout the genome in the absence of Glo1, and abrogated in the presence of the aldehyde quencher aminoguanidine. We uncovered strand slippage and mispairing as the predominant mechanism for generation of all MG-associated mutations, and demonstrate that the translesion polymerase Rev1 is necessary in this pathway. Finally, we find that the primary MG-associated mutation is enriched in a variety of sequenced tumor datasets. We discuss the genomic impact of methylglyoxal exposure in the context of mutagenesis, DNA damage, and carcinogenesis.
