## Supplementary material for "Methylglyoxal mutagenizes single-stranded DNA via Rev1-associated slippage and mispairing": Table S1

### Sheet: README
Table S1: Strains and primers used in the study
S1a	Yeast strains used in the study
S1b	Oligonucleotide primers used in the study

### Sheet: S1a
Strain name	Alt name	Genotype	Reference
SV1	KMH008	MATalpha his7-2 leu2-3,112 trp1-289, ura3-DEL[chrV], cdc13-1, ADE5+, ade2-DEL[chrXV] can1-DEL[chrV], lys2-DEL[chrII], lys2::ADE2-URA3-CAN1[chrV-left TEL]	PMID: 23271983
SV2	KMH008	MATalpha his7-2 leu2-3,112 trp1-289, ura3-DEL[chrV], cdc13-1, ADE5+, ade2-DEL[chrXV] can1-DEL[chrV], lys2-DEL[chrII], lys2::ADE2-URA3-CAN1[chrV-left TEL]
SV6		SV1 ∆rev3:KANMX
SV7		SV1 ∆rev3:KANMX
SV8		SV1 ∆rad30:KANMX
SV9		SV1 ∆rad30:KANMX
SV34		SV1 rev1AA	PMID: 32133535
SV35		SV1 rev1AA	PMID: 32133535
SV36		SV1 ∆glo1::KANMX
SV37		SV1 ∆glo1::KANMX
SV39		SV1 ∆glo2::KANMX
SV40		SV1 ∆glo2::KANMX
SV48		SV1 ∆glo1::KANMX glo2::HPHMX
SV49		SV1 ∆glo1::KANMX glo2::HPHMX
SV90		SV1 ∆rev3::KANMX ∆glo1::hphMX
SV91		SV1 ∆rev3::KANMX ∆glo1::hphMX
SV92		SV1 ∆rev3::KANMX ∆glo1::hphMX
SV96		SV1 ∆rev1-aa ∆glo1::hphMX
SV97		SV1 ∆rev1-aa ∆glo1::hphMX
SV98		SV1 ∆rev1-aa ∆glo1::hphMX
SV120		SV1 ∆rad30::HPHMX ∆glo1::KANMX
SV121		SV1 ∆rad30::HPHMX ∆glo1::KANMX
SV122		SV1 ∆rad30::HPHMX ∆glo1::KANMX

### Sheet: S1b
Name	Sequence	Description
GLO1-del-KANMX-fwd	CTTTTTTTTGACACTTCAGACCAGATACGCCACCAGCTACAAACTAACAcagctgaagcttcgtacgc	knockout GLO1
GLO1-del-KANMX-rev	GTCATTATTGTAAAAAAAAAATACTAACCTCCTATTCATTTCAACTTataggccactagtggatctg
GLO1-chk-upstream	TGGATACGTAGTCACCACAGGGATC	check GLO1 KO
GLO1-chk-downstream	GAACGCATAAAAACTTTTGCACCAGA
GLO2-del-KANMX-fwd	CAAAGGGAAGACTGCAGGACAACACAAAAACACAAGAAAAGGAGGACAAAAAcagctgaagcttcgtacgc	knockout GLO2
GLO2-del-KANMX-rev	ATGCTAAAAGAATATTTTTAAGTATATTATACTCTGTTGGCTTTCataggccactagtggatctg
GLO2-chk-upstream	AGGTGAGCAAGACATAGAATCACA	check GLO2 KO
GLO2-chk-downstream	CTTTATTTCTACCCGAAAATGGTTT
RAD30-FW-KANMX	CGCAGGCCTGCTCATTTTTGAACGGCTTTGATAAAACAAGACAAAGCCGTACGCTGCAGGTCGAC	knockout RAD30
RAD30-RV-KANMX	CAGGACGTTTTAGTTGCTGAAGCCATATAATTGTCTATTTGGAATAGGATCGATGAATTCGAGCTCG
RAD30-upst	AAAATTAAACGCTACCTAATCCTGC	check RAD30 KO
RAD30-downst	CATCTAATTGATTAAGTCCCCTGAA
REV3-FW-KANMX	TGAGTCAATACAAAACTACAAGTTGTGGCGAAATAAAATGTTTGGAACGTACGCTGCAGGTCGAC	knockout of REV3
REV3-RV-KANMX	GAAACAAATAACTACTCATCATTTTGCGAGACATATCTGTGTCTAGAATCGATGAATTCGAGCTCG
REV3-upst	AATTCTGCCAATCTATTTGATCTTG	check REV3 knockout
REV3-downst	CACCAGATAGAGTTTTGAACGAAAT
