## Supplementary material for "Methylglyoxal mutagenizes single-stranded DNA via Rev1-associated slippage and mispairing": Table S2

### Sheet: README
Table S2: Methylglyoxal induced mutation frequencies in yeast strains
S2a	CanRAde- Mutation frequencies in yeast strains treated with 20mM methylglyoxal ("MG") for 1 hour at 37˚C
S2b	CanRAde- Mutation frequencies in yeast strains treated with 5mM methylglyoxal ("MG") for 1 hour at 37˚C

### Sheet: S2a
Genotype	Mutagen	CanRAde- Frequency
Wildtype	water	9e-06
Wildtype	water	2.4e-06
Wildtype	water	5.7e-06
Wildtype	water	1.5e-06
Wildtype	water	2.5e-06
Wildtype	water	3.1e-06
Wildtype	water	8.3e-06
Wildtype	water	3.42e-07
Wildtype	water	5.77e-07
Wildtype	20mM MG	1.6e-05
Wildtype	20mM MG	9.7e-06
Wildtype	20mM MG	5.8e-05
Wildtype	20mM MG	1.4e-05
Wildtype	20mM MG	2e-05
Wildtype	20mM MG	2.2e-05
Wildtype	20mM MG	2.6e-05
Wildtype	20mM MG	1.04e-05
Wildtype	20mM MG	6.43e-06

### Sheet: S2b
Genotype	Mutagen	Isolate	CanRAde- Frequency	Relative survival vs water	P-value compared to (control)
WT	water		1.8622e-07	100
WT	water		6.0423e-07	100
WT	water		0	100
WT	water		8.13008e-08	100
WT	water		2.19298e-07	100
WT	water		2.03874e-07	100
WT	water		9.74659e-08	100
WT	water		0	100
WT	5mM MG		5.16351e-07	162.291	0.0001 (vs untreated wildtype)
WT	5mM MG		6.15385e-07	98.1873
WT	5mM MG		3.76648e-07	130.467
WT	5mM MG		5.46448e-07	104.146
WT	5mM MG		1.2945e-06	135.526
WT	5mM MG		5.99251e-07	136.086
WT	5mM MG		8.42912e-07	127.193
WT	5mM MG		5.47345e-07	173.504
∆glo1	water		4.62107e-07	100
∆glo1	water		4.31965e-07	100
∆glo1	water		3.05499e-07	100
∆glo1	water		5.17598e-07	100
∆glo1	water		7.74336e-07	100
∆glo1	water		1.0846e-07	100
∆glo1	5mM MG		3.01887e-05	78.3734	0.0007 (vs untreated wildtype)
∆glo1	5mM MG		4.53608e-05	83.8013
∆glo1	5mM MG		3.45382e-05	101.426
∆glo1	5mM MG		4.2344e-05	109.524
∆glo1	5mM MG		5.25253e-05	109.513
∆glo1	5mM MG		4.72906e-05	88.0694
∆glo2	water		0	100
∆glo2	water		2.73973e-06	100
∆glo2	water		0	100
∆glo2	water		0	100
∆glo2	water		0	100
∆glo2	water		2.22222e-06	100
∆glo2	water		8e-06	100
∆glo2	water		1.27389e-06	100
∆glo2	water		7.87402e-07	100
∆glo2	5mM MG		7.59494e-06	70.2222	<0.0001 (vs untreated wildtype)
∆glo2	5mM MG		3.98406e-06	114.612
∆glo2	5mM MG		1.14583e-05	78.0488
∆glo2	5mM MG		4.06977e-06	66.4093
∆glo2	5mM MG		1.25654e-05	86.036
∆glo2	5mM MG		9.86842e-06	112.593
∆glo2	5mM MG		1.69492e-05	73.93
∆glo2	5mM MG		4.61538e-06	414.013
∆glo2	5mM MG		1.13636e-05	115.486
∆glo1∆glo2	water		0	100
∆glo1∆glo2	water		0	100
∆glo1∆glo2	water		1.28205e-06	100
∆glo1∆glo2	water		0	100
∆glo1∆glo2	water		0	100
∆glo1∆glo2	water		0	100
∆glo1∆glo2	5mM MG		0.000176724	140.606	0.0007 (vs untreated wildtype)
∆glo1∆glo2	5mM MG		0.000165714	73.2218
∆glo1∆glo2	5mM MG		0.000271318	165.385
∆glo1∆glo2	5mM MG		3.93443e-05	93.2722
∆glo1∆glo2	5mM MG		7.49064e-05	113.617
∆glo1∆glo2	5mM MG		0.000104089	102.672
∆rev3 ∆glo1	water		4.9505e-07	100
∆rev3 ∆glo1	water		0	100
∆rev3 ∆glo1	water		0	100
∆rev3 ∆glo1	water		0	100
∆rev3 ∆glo1	water		1.95313e-07	100
∆rev3 ∆glo1	water		8.67052e-07	100
∆rev3 ∆glo1	water		4.81928e-07	100
∆rev3 ∆glo1	5mM MG		6.16438e-06	72.2772	0.0022 (vs ∆glo1-5mM MG)
∆rev3 ∆glo1	5mM MG		0	94.5578
∆rev3 ∆glo1	5mM MG		3.14465e-06	182.759
∆rev3 ∆glo1	5mM MG		6.84932e-07	70.1923
∆rev3 ∆glo1	5mM MG		5.03597e-06	54.2969
∆rev3 ∆glo1	5mM MG		1.82292e-06	110.983
∆rev3 ∆glo1	5mM MG		1.72043e-06	112.048
rev1-aa ∆glo1	water		1.02041e-06	100
rev1-aa ∆glo1	water		2.35294e-07	100
rev1-aa ∆glo1	water		1.04348e-06	100
rev1-aa ∆glo1	water		4.09165e-07	100
rev1-aa ∆glo1	water		1.42857e-06	100
rev1-aa ∆glo1	water		1.08025e-06	100
rev1-aa ∆glo1	5mM MG		0.000156654	97.5881	0.0022 (vs ∆glo1-5mM MG)
rev1-aa ∆glo1	5mM MG		8.71355e-05	137.176
rev1-aa ∆glo1	5mM MG		0.000112883	85.0435
rev1-aa ∆glo1	5mM MG		0.000202222	88.3797
rev1-aa ∆glo1	5mM MG		0.000104977	78.9286
rev1-aa ∆glo1	5mM MG		9.97712e-05	67.4383
∆rad30 ∆glo1	water		3.94477e-07	100
∆rad30 ∆glo1	water		8.08625e-07	100
∆rad30 ∆glo1	water		6.17284e-07	100
∆rad30 ∆glo1	water		1.04822e-06	100
∆rad30 ∆glo1	water		1.04167e-06	100
∆rad30 ∆glo1	water		3.51494e-07	100
∆rad30 ∆glo1	5mM MG		2.16696e-05	111.045	(vs ∆glo1-5mM MG)
∆rad30 ∆glo1	5mM MG		2.0418e-05	167.655
∆rad30 ∆glo1	5mM MG		2.33766e-05	126.749
∆rad30 ∆glo1	5mM MG		2.79826e-05	96.6457
∆rad30 ∆glo1	5mM MG		3.5958e-05	79.375
∆rad30 ∆glo1	5mM MG		2.3741e-05	97.7153
∆glo1	5mM MG+10mM AG		1.6179e-05	61.4165	0.0022 (vs ∆glo1-5mM MG)
∆glo1	5mM MG+10mM AG		1.79739e-05	74.2718
∆glo1	5mM MG+10mM AG		1.00156e-05	66.1491
∆glo1	5mM MG+10mM AG		2.57426e-05	45.5982
∆glo1	5mM MG+10mM AG		8.78187e-06	76.5727
∆glo1	5mM MG+10mM AG		1.55705e-05	91.7488
