## Supplementary material for "Methylglyoxal mutagenizes single-stranded DNA via Rev1-associated slippage and mispairing": Table S3

### Sheet: README
Table S3: Total isolates analyzed via whole genome sequencing for the present study.

### Sheet: S3
Sequencing Sample ID	Genotype	Original Colony Number	treatment	Color	YPG	canavanine low adenine	uracil	tryptophan	adenine	leucine	lysine
SV_444	∆glo1	1	Methylglyoxal	red	+	+	+	+	-	-	-
SV_445	∆glo1	2	Methylglyoxal	red	+	+	+	+	-	-	-
SV_446	∆glo1	4	Methylglyoxal	red	+	+	+	+	-	-	-
SV_447	∆glo1	5	Methylglyoxal	red	+	+	+	+	-	-	-
SV_448	∆glo1	6	Methylglyoxal	red	+	+	+	+	-	-	-
SV_449	∆glo1	7	Methylglyoxal	red	+	+	+	+	-	-	-
SV_450	∆glo1	9	Methylglyoxal	red	+	+	+	+	-	-	-
SV_451	∆glo1	10	Methylglyoxal	red	+	+	+	+	-	-	-
SV_452	∆glo1	11	Methylglyoxal	red	+	+	+	+	-	-	-
SV_453	∆glo1	12	Methylglyoxal	red	+	+	+	+	-	-	-
SV_454	∆glo1	13	Methylglyoxal	red	+	+	+	+	-	-	-
SV_455	∆glo1	14	Methylglyoxal	red	+	+	+	+	-	-	-
SV_456	∆glo1	15	Methylglyoxal	red	+	+	+	+	-	-	-
SV_457	∆glo1	16	Methylglyoxal	red	+	+	+	+	-	-	-
SV_458	∆glo1	17	Methylglyoxal	red	+	+	+	+	-	-	-
SV_459	∆glo1	19	Methylglyoxal	red	+	+	+	+	-	-	-
SV_460	∆glo1	20	Methylglyoxal	red	+	+	+	+	-	-	-
SV_461	∆glo1	21	Methylglyoxal	red	+	+	+	+	-	-	-
SV_462	∆glo1	24	Methylglyoxal	red	+	+	+	+	-	-	-
SV_463	∆glo1	25	Methylglyoxal	red	+	+	+	+	-	-	-
SV_464	∆glo1	26	Methylglyoxal	red	+	+	+	+	-	-	-
SV_465	∆glo1	27	Methylglyoxal	red	+	+	+	+	-	-	-
SV_466	∆glo1	28	Methylglyoxal	red	+	+	+	+	-	-	-
SV_467	∆glo1	29	Methylglyoxal	red	+	+	+	+	-	-	-
SV_468	∆glo1	30	Methylglyoxal	red	+	+	+	+	-	-	-
SV_469	∆glo1	31	Methylglyoxal	red	+	+	+	+	-	-	-
SV_470	∆glo1	32	Methylglyoxal	red	+	+	+	+	-	-	-
SV_471	∆glo1	33	Methylglyoxal	red	+	+	+	+	-	-	-
SV_472	∆glo1	34	Methylglyoxal	red	+	+	+	+	-	-	-
SV_473	∆glo1	35	Methylglyoxal	red	+	+	+	+	-	-	-
SV_474	∆glo1	36	Methylglyoxal	red	+	+	+	+	-	-	-
SV_475	∆glo1	37	Methylglyoxal	red	+	+	+	+	-	-	-
SV_476	∆glo1	38	Methylglyoxal	red	+	+	+	+	-	-	-
SV_477	∆glo1	39	Methylglyoxal	red	+	+	+	+	-	-	-
SV_478	∆glo1	40	Methylglyoxal	red	+	+	+	+	-	-	-
SV_479	∆glo1	41	Methylglyoxal	red	+	+	+	+	-	-	-
SV_480	∆glo1	42	Methylglyoxal	red	+	+	+	+	-	-	-
SV_481	∆glo1	43	Methylglyoxal	red	+	+	+	+	-	-	-
SV_482	∆glo1	44	Methylglyoxal	red	+	+	+	+	-	-	-
SV_483	∆glo1	45	Methylglyoxal	red	+	+	+	+	-	-	-
SV_484	∆glo1	46	Methylglyoxal	red	+	+	+	+	-	-	-
SV_485	∆glo1	47	Methylglyoxal	red	+	+	+	+	-	-	-
SV_486	∆glo1	48	Methylglyoxal	red	+	+	+	+	-	-	-
SV_487	∆glo1	49	Methylglyoxal	red	+	+	+	+	-	-	-
SV_488	∆glo1	51	Methylglyoxal	red	+	+	+	+	-	-	-
SV_489	∆glo1	53	Methylglyoxal	red	+	+	+	+	-	-	-
SV_490	∆glo1	54	Methylglyoxal	red	+	+	+	+	-	-	-
SV_491	∆glo1	55	Methylglyoxal	red	+	+	+	+	-	-	-
SV_492	∆glo1	56	Methylglyoxal	red	+	+	+	+	-	-	-
SV_493	∆glo1	57	Methylglyoxal	red	+	+	+	+	-	-	-
SV_494	∆glo1	59	Methylglyoxal	red	+	+	+	+	-	-	-
SV_495	∆glo1	60	Methylglyoxal	red	+	+	+	+	-	-	-
SV_496	∆glo1	62	Methylglyoxal	red	+	+	+	+	-	-	-
SV_497	∆glo1	63	Methylglyoxal	red	+	+	+	+	-	-	-
SV_498	∆glo1	64	Methylglyoxal	red	+	+	+	+	-	-	-
SV_499	∆glo1	65	Methylglyoxal	red	+	+	+	+	-	-	-
SV_500	∆glo1	66	Methylglyoxal	red	+	+	+	+	-	-	-
SV_501	∆glo1	67	Methylglyoxal	red	+	+	+	+	-	-	-
SV_502	∆glo1	68	Methylglyoxal	red	+	+	+	+	-	-	-
SV_503	∆glo1	69	Methylglyoxal	red	+	+	+	+	-	-	-
SV_504	∆glo1	70	Methylglyoxal	red	+	+	+	+	-	-	-
SV_505	∆glo1	72	Methylglyoxal	red	+	+	+	+	-	-	-
SV_506	∆glo1	73	Methylglyoxal	red	+	+	+	+	-	-	-
SV_507	∆glo1	74	Methylglyoxal	red	+	+	+	+	-	-	-
SV_508	∆glo1	75	Methylglyoxal	red	+	+	+	+	-	-	-
SV_509	∆glo1	76	Methylglyoxal	red	+	+	+	+	-	-	-
SV_510	∆glo1	77	Methylglyoxal	red	+	+	+	+	-	-	-
SV_511	∆glo1	80	Methylglyoxal	red	+	+	+	+	-	-	-
SV_512	∆glo1	81	Methylglyoxal	red	+	+	+	+	-	-	-
SV_513	∆glo1	82	Methylglyoxal	red	+	+	+	+	-	-	-
SV_514	∆glo1	83	Methylglyoxal	red	+	+	+	+	-	-	-
SV_515	∆glo1	84	Methylglyoxal	red	+	+	+	+	-	-	-
SV_516	∆glo1	85	Methylglyoxal	red	+	+	+	+	-	-	-
SV_517	∆glo1	86	Methylglyoxal	red	+	+	+	+	-	-	-
SV_518	∆glo1	87	Methylglyoxal	red	+	+	+	+	-	-	-
SV_519	∆glo1	88	Methylglyoxal	red	+	+	+	+	-	-	-
SV_520	∆glo1	89	Methylglyoxal	red	+	+	+	+	-	-	-
SV_521	∆glo1	90	Methylglyoxal	red	+	+	+	+	-	-	-
SV_522	∆glo1	91	Methylglyoxal	red	+	+	+	+	-	-	-
SV_523	∆glo1	92	Methylglyoxal	red	+	+	+	+	-	-	-
SV_524	∆glo1	93	Methylglyoxal	red	+	+	+	+	-	-	-
SV_525	∆glo1	94	Methylglyoxal	red	+	+	+	+	-	-	-
SV_526	∆glo1	95	Methylglyoxal	red	+	+	+	+	-	-	-
SV_527	∆glo1	96	Methylglyoxal	red	+	+	+	+	-	-	-
SV_528	∆glo1	97	Methylglyoxal	red	+	+	+	+	-	-	-
SV_529	∆glo1	98	Methylglyoxal	red	+	+	+	+	-	-	-
SV_530	∆glo1	99	Methylglyoxal	red	+	+	+	+	-	-	-
SV_531	∆glo1	100	Methylglyoxal	red	+	+	+	+	-	-	-
SV_532	∆glo1	101	Methylglyoxal	red	+	+	+	+	-	-	-
SV_533	∆glo1	102	Methylglyoxal	red	+	+	+	+	-	-	-
SV_534	∆glo1	104	Methylglyoxal	red	+	+	+	+	-	-	-
SV_535	∆glo1	105	Methylglyoxal	red	+	+	+	+	-	-	-
SV_536	∆glo1	107	Methylglyoxal	red	+	+	+	+	-	-	-
SV_537	∆glo1	108	Methylglyoxal	red	+	+	+	+	-	-	-
SV_538	∆glo1	109	Methylglyoxal	red	+	+	+	+	-	-	-
SV_539	∆glo1	110	Methylglyoxal	red	+	+	+	+	-	-	-
SV_540	∆glo1	111	Methylglyoxal	red	+	+	+	+	-	-	-
SV_541	∆glo1	112	Methylglyoxal	red	+	+	+	+	-	-	-
SV_542	∆glo1	114	Methylglyoxal	red	+	+	+	+	-	-	-
SV_543	∆glo1	115	Methylglyoxal	red	+	+	+	+	-	-	-
SV_544	∆glo1	116	Methylglyoxal	red	+	+	+	+	-	-	-
SV_545	∆glo1	117	Methylglyoxal	red	+	+	+	+	-	-	-
SV_546	∆glo1	118	Methylglyoxal	red	+	+	+	+	-	-	-
SV_547	∆glo1	119	Methylglyoxal	red	+	+	+	+	-	-	-
SV_548	∆glo1	120	Methylglyoxal	red	+	+	+	+	-	-	-
SV_549	∆glo1	121	Methylglyoxal	red	+	+	+	+	-	-	-
SV_550	∆glo1	122	Methylglyoxal	red	+	+	+	+	-	-	-
SV_551	∆glo1	123	Methylglyoxal	red	+	+	+	+	-	-	-
SV_552	∆glo1	125	Methylglyoxal	red	+	+	+	+	-	-	-
SV_553	∆glo1	126	Methylglyoxal	red	+	+	+	+	-	-	-
SV_554	∆glo1	127	Methylglyoxal	red	+	+	+	+	-	-	-
SV_555	∆glo1	128	Methylglyoxal	red	+	+	+	+	-	-	-
SV_556	∆glo1	129	Methylglyoxal	red	+	+	+	+	-	-	-
SV_557	∆glo1	130	Methylglyoxal	red	+	+	+	+	-	-	-
SV_610	∆glo1	parent-1	no treatment	white	+	-	-	+	+	-	-
SV_611	∆glo1	parent-2	no treatment	white	+	-	-	+	+	-	-
SV_979	∆glo1	11	Methylglyoxal+Aminoguanidine	red	+	+	+	+	-	-	-
SV_981	∆glo1	13	Methylglyoxal+Aminoguanidine	red	+	+	+	+	-	-	-
SV_982	∆glo1	14	Methylglyoxal+Aminoguanidine	red	+	+	+	+	-	-	-
SV_983	∆glo1	15	Methylglyoxal+Aminoguanidine	red	+	+	+	+	-	-	-
SV_984	∆glo1	16	Methylglyoxal+Aminoguanidine	red	+	+	+	+	-	-	-
SV_987	∆glo1	19	Methylglyoxal+Aminoguanidine	red	+	+	+	+	-	-	-
SV_989	∆glo1	21	Methylglyoxal+Aminoguanidine	red	+	+	+	+	-	-	-
SV_999	∆glo1	34	Methylglyoxal+Aminoguanidine	red	+	+	+	+	-	-	-
SV_1002	∆glo1	37	Methylglyoxal+Aminoguanidine	red	+	+	+	+	-	-	-
SV_1004	∆glo1	39	Methylglyoxal+Aminoguanidine	red	+	+	+	+	-	-	-
SV_1006	∆glo1	41	Methylglyoxal+Aminoguanidine	red	+	+	+	+	-	-	-
SV_1007	∆glo1	42	Methylglyoxal+Aminoguanidine	red	+	+	+	+	-	-	-
SV_1008	∆glo1	43	Methylglyoxal+Aminoguanidine	red	+	+	+	+	-	-	-
SV_1009	∆glo1	44	Methylglyoxal+Aminoguanidine	red	+	+	+	+	-	-	-
SV_1010	∆glo1	45	Methylglyoxal+Aminoguanidine	red	+	+	+	+	-	-	-
SV_1011	∆glo1	46	Methylglyoxal+Aminoguanidine	red	+	+	+	+	-	-	-
SV_1015	∆glo1	50	Methylglyoxal+Aminoguanidine	red	+	+	+	+	-	-	-
SV_1021	∆glo1	56	Methylglyoxal+Aminoguanidine	red	+	+	+	+	-	-	-
SV_1022	∆glo1	58	Methylglyoxal+Aminoguanidine	red	+	+	+	+	-	-	-
SV_1024	∆glo1	61	Methylglyoxal+Aminoguanidine	red	+	+	+	+	-	-	-
SV_1027	∆glo1	64	Methylglyoxal+Aminoguanidine	red	+	+	+	+	-	-	-
SV_1028	∆glo1	65	Methylglyoxal+Aminoguanidine	red	+	+	+	+	-	-	-
SV_1033	∆glo1	70	Methylglyoxal+Aminoguanidine	red	+	+	+	+	-	-	-
SV_1034	∆glo1	71	Methylglyoxal+Aminoguanidine	red	+	+	+	+	-	-	-
SV_1037	∆glo1	74	Methylglyoxal+Aminoguanidine	red	+	+	+	+	-	-	-
SV_1038	∆glo1	76	Methylglyoxal+Aminoguanidine	red	+	+	+	+	-	-	-
SV_1039	∆glo1	77	Methylglyoxal+Aminoguanidine	red	+	+	+	+	-	-	-
SV_1040	∆glo1	79	Methylglyoxal+Aminoguanidine	red	+	+	+	+	-	-	-
SV_1041	∆glo1	80	Methylglyoxal+Aminoguanidine	red	+	+	+	+	-	-	-
SV_1043	∆glo1	82	Methylglyoxal+Aminoguanidine	red	+	+	+	+	-	-	-
SV_1044	∆glo1	83	Methylglyoxal+Aminoguanidine	red	+	+	+	+	-	-	-
SV_1050	∆glo1	89	Methylglyoxal+Aminoguanidine	red	+	+	+	+	-	-	-
SV_1059	∆glo1	101	Methylglyoxal+Aminoguanidine	red	+	+	+	+	-	-	-
SV_1061	∆glo1	103	Methylglyoxal+Aminoguanidine	red	+	+	+	+	-	-	-
SV_1062	∆glo1	104	Methylglyoxal+Aminoguanidine	red	+	+	+	+	-	-	-
SV_1064	∆glo1	106	Methylglyoxal+Aminoguanidine	red	+	+	+	+	-	-	-
SV_1066	∆glo1	109	Methylglyoxal+Aminoguanidine	red	+	+	+	+	-	-	-
SV_1067	∆glo1	110	Methylglyoxal+Aminoguanidine	red	+	+	+	+	-	-	-
SV96-1370	∆glo1	1	water	white	+	+	+	+	-	-	-
SV96-1371	∆glo1	2	water	white	+	+	+	+	-	-	-
SV96-1373	∆glo1	4	water	white	+	+	+	+	-	-	-
SV96-1374	∆glo1	5	water	white	+	+	+	+	-	-	-
SV96-1375	∆glo1	6	water	white	+	+	+	+	-	-	-
SV96-1376	∆glo1	7	water	white	+	+	+	+	-	-	-
SV96-1377	∆glo1	8	water	white	+	+	+	+	-	-	-
SV96-1378	∆glo1	9	water	white	+	+	+	+	-	-	-
SV96-1379	∆glo1	10	water	white	+	+	+	+	-	-	-
SV96-1380	∆glo1	11	water	white	+	+	+	+	-	-	-
SV96-1381	∆glo1	12	water	white	+	+	+	+	-	-	-
SV96-1382	∆glo1	13	water	white	+	+	+	+	-	-	-
SV96-1383	∆glo1	14	water	white	+	+	+	+	-	-	-
SV96-1384	∆glo1	15	water	white	+	+	+	+	-	-	-
SV96-1385	∆glo1	16	water	white	+	+	+	+	-	-	-
SV96-1386	∆glo1	17	water	white	+	+	+	+	-	-	-
SV96-1387	∆glo1	18	water	white	+	+	+	+	-	-	-
SV96-1388	∆glo1	19	water	white	+	+	+	+	-	-	-
SV96-1389	∆glo1	20	water	white	+	+	+	+	-	-	-
SV96-1390	∆glo1	21	water	white	+	+	+	+	-	-	-
SV96-1391	∆glo1	22	water	white	+	+	+	+	-	-	-
SV96-1392	∆glo1	23	water	white	+	+	+	+	-	-	-
SV96-1393	∆glo1	24	water	white	+	+	+	+	-	-	-
SV96-1394	∆glo1	25	water	white	+	+	+	+	-	-	-
SV96-1395	∆glo1	26	water	white	+	+	+	+	-	-	-
SV96-1396	∆glo1	28	water	white	+	+	+	+	-	-	-
SV96-1397	∆glo1	29	water	white	+	+	+	+	-	-	-
SV96-1398	∆glo1	30	water	white	+	+	+	+	-	-	-
SV96-1399	∆glo1	31	water	white	+	+	+	+	-	-	-
SV96-1400	∆glo1	32	water	white	+	+	+	+	-	-	-
SV96-1401	∆glo1	33	water	white	+	+	+	+	-	-	-
SV96-1402	∆glo1	34	water	white	+	+	+	+	-	-	-
SV96-1403	∆glo1	35	water	white	+	+	+	+	-	-	-
SV96-1404	∆glo1	36	water	white	+	+	+	+	-	-	-
SV96-1405	∆glo1	37	water	white	+	+	+	+	-	-	-
SV96-1406	∆glo1	38	water	white	+	+	+	+	-	-	-
SV96-1407	∆glo1	39	water	white	+	+	+	+	-	-	-
SV96-1408	∆glo1	40	water	white	+	+	+	+	-	-	-
SV96-1409	∆glo1	41	water	white	+	+	+	+	-	-	-
SV96-1309	∆glo1 rev1-AA	2	Methylglyoxal	red	+	+	+	+	-	-	-
SV96-1310	∆glo1 rev1-AA	4	Methylglyoxal	red	+	+	+	+	-	-	-
SV96-1311	∆glo1 rev1-AA	5	Methylglyoxal	red	+	+	+	+	-	-	-
SV96-1312	∆glo1 rev1-AA	6	Methylglyoxal	red	+	+	+	+	-	-	-
SV96-1313	∆glo1 rev1-AA	8	Methylglyoxal	red	+	+	+	+	-	-	-
SV96-1314	∆glo1 rev1-AA	10	Methylglyoxal	red	+	+	+	+	-	-	-
SV96-1315	∆glo1 rev1-AA	12	Methylglyoxal	red	+	+	+	+	-	-	-
SV96-1316	∆glo1 rev1-AA	14	Methylglyoxal	red	+	+	+	+	-	-	-
SV96-1317	∆glo1 rev1-AA	16	Methylglyoxal	red	+	+	+	+	-	-	-
SV96-1318	∆glo1 rev1-AA	17	Methylglyoxal	red	+	+	+	+	-	-	-
SV96-1319	∆glo1 rev1-AA	18	Methylglyoxal	red	+	+	+	+	-	-	-
SV96-1320	∆glo1 rev1-AA	19	Methylglyoxal	red	+	+	+	+	-	-	-
SV96-1321	∆glo1 rev1-AA	21	Methylglyoxal	red	+	+	+	+	-	-	-
SV96-1322	∆glo1 rev1-AA	22	Methylglyoxal	red	+	+	+	+	-	-	-
SV96-1323	∆glo1 rev1-AA	23	Methylglyoxal	red	+	+	+	+	-	-	-
SV96-1324	∆glo1 rev1-AA	26	Methylglyoxal	red	+	+	+	+	-	-	-
SV96-1325	∆glo1 rev1-AA	27	Methylglyoxal	red	+	+	+	+	-	-	-
SV96-1326	∆glo1 rev1-AA	28	Methylglyoxal	red	+	+	+	+	-	-	-
SV96-1327	∆glo1 rev1-AA	30	Methylglyoxal	red	+	+	+	+	-	-	-
SV96-1328	∆glo1 rev1-AA	31	Methylglyoxal	red	+	+	+	+	-	-	-
SV96-1329	∆glo1 rev1-AA	32	Methylglyoxal	red	+	+	+	+	-	-	-
SV96-1330	∆glo1 rev1-AA	33	Methylglyoxal	red	+	+	+	+	-	-	-
SV96-1331	∆glo1 rev1-AA	34	Methylglyoxal	red	+	+	+	+	-	-	-
SV96-1332	∆glo1 rev1-AA	35	Methylglyoxal	red	+	+	+	+	-	-	-
SV96-1333	∆glo1 rev1-AA	36	Methylglyoxal	red	+	+	+	+	-	-	-
SV96-1334	∆glo1 rev1-AA	37	Methylglyoxal	red	+	+	+	+	-	-	-
SV96-1335	∆glo1 rev1-AA	40	Methylglyoxal	red	+	+	+	+	-	-	-
SV96-1337	∆glo1 rev1-AA	42	Methylglyoxal	red	+	+	+	+	-	-	-
SV96-1338	∆glo1 rev1-AA	43	Methylglyoxal	red	+	+	+	+	-	-	-
SV96-1339	∆glo1 rev1-AA	45	Methylglyoxal	red	+	+	+	+	-	-	-
SV96-1340	∆glo1 rev1-AA	47	water	white	+	+	+	+	-	-	-
SV96-1341	∆glo1 rev1-AA	48	water	white	+	+	+	+	-	-	-
SV96-1342	∆glo1 rev1-AA	49	water	white	+	+	+	+	-	-	-
SV96-1344	∆glo1 rev1-AA	51	water	white	+	+	+	+	-	-	-
SV96-1345	∆glo1 rev1-AA	52	water	white	+	+	+	+	-	-	-
SV96-1346	∆glo1 rev1-AA	53	water	white	+	+	+	+	-	-	-
SV96-1347	∆glo1 rev1-AA	54	water	white	+	+	+	+	-	-	-
SV96-1348	∆glo1 rev1-AA	55	water	white	+	+	+	+	-	-	-
SV96-1349	∆glo1 rev1-AA	56	water	white	+	+	+	+	-	-	-
SV96-1350	∆glo1 rev1-AA	57	water	white	+	+	+	+	-	-	-
SV96-1351	∆glo1 rev1-AA	58	water	white	+	+	+	+	-	-	-
SV96-1352	∆glo1 rev1-AA	59	water	white	+	+	+	+	-	-	-
SV96-1353	∆glo1 rev1-AA	60	water	white	+	+	+	+	-	-	-
SV96-1354	∆glo1 rev1-AA	61	water	white	+	+	+	+	-	-	-
SV96-1355	∆glo1 rev1-AA	62	water	white	+	+	+	+	-	-	-
SV96-1356	∆glo1 rev1-AA	63	water	white	+	+	+	+	-	-	-
SV96-1357	∆glo1 rev1-AA	64	water	white	+	+	+	+	-	-	-
SV96-1358	∆glo1 rev1-AA	65	water	white	+	+	+	+	-	-	-
SV96-1359	∆glo1 rev1-AA	66	water	white	+	+	+	+	-	-	-
SV96-1360	∆glo1 rev1-AA	67	water	white	+	+	+	+	-	-	-
SV96-1361	∆glo1 rev1-AA	68	water	white	+	+	+	+	-	-	-
SV96-1362	∆glo1 rev1-AA	69	water	white	+	+	+	+	-	-	-
SV96-1363	∆glo1 rev1-AA	70	water	white	+	+	+	+	-	-	-
SV96-1365	∆glo1 rev1-AA	72	water	white	+	+	+	+	-	-	-
SV96-1366	∆glo1 rev1-AA	73	water	white	+	+	+	+	-	-	-
SV96-1367	∆glo1 rev1-AA	74	water	white	+	+	+	+	-	-	-
SV96-1368	∆glo1 rev1-AA	parent	no treatment	white	+	-	-	+	+	-	-
