## Supplementary material for "Methylglyoxal mutagenizes single-stranded DNA via Rev1-associated slippage and mispairing": Table S6

### Sheet: READ ME
Table S6: Knowledge-based aTRIMS analysis of enrichment for mutation signatures in whole genome sequenced yeast treated with methylglyoxal (MG), MG+Aminoguanidine (AG) or water
S6a	nCg_to_G
S6b	cCg_to_G
S6c	nCt_to_T
S6d	cCt_to_T
S6e	nCa_to_A
S6f	cCa_to_A
All DBS and MBS mutations were removed prior to signature analysis
For each table, the description of fields follows the same schematic. An example description of a cCg_to_G TriMS analysis is provided as follows:
Tumor_Sample_Barcode	The unique IDs for the samples analyze within the cohort.
G_to_C	The total number of guanine to cytosine substitutions in a sample.
C_to_G	The total number of cytosine to guanine substitutions in a sample.
cCg_to_G	The total number of cytosine to guanine substitutions in a sample in the cCg motif when change is cGg
gGc_to_C	The total number of guanine to cytosine substitutions in a sample in a cGg context when chnaged to cCg
g	The total number of guanines present within all the 41 nucleotide contexts analyzed in a sample.
c	The total number of cytosines present within all the 41 nucleotide contexts analyzed in a sample.
ccg	The total number of times the sequence ccg occurs in all 41 nucleotide contexts analyzed
cgg	The total number of times the sequence cgg occurs in all 41 nucleotide contexts analyzed
C_to_G_revcomp	The number of times the sequences cytosines are substituted to guanines in a sample. This is calculated by adding the values in “C_to_G” and “G_to_C”
gCn_to_A_revcomp	The number of times the sequences cytosines are substituted to adenines in a sample in the gCn context. This is calculated by adding the values in “gCn_to_A” and “nGc_to_T”
c_revcomp	The number of times the cytosines and guanines occur in all the 41 nucleotide sequence contexts in a sample. This is calculated by adding the values in “c” and “g”
cgg_revcomp	The number of times the sequences ccg and cgg occur in all the 41 nucleotide sequence contexts in a sample. This is calculated by adding the values in “ccg” and “cgg”
cCg_to_G_Enrich	The enrichment over random of cCg pattern mutations. This is calculated as: [(cCg_to_G+cGg_to_C)/ (C_to_G)+(G_to_C)]/[ ccg+cgg/g+c].
cCg_to_G_Enrich_Fisher_Pval	p-value for statistical over-representation of mutations in the cCg motifs in a sample. The p-value produced by comparing for each sample the ratio of “cCg_to_G+cGg_to_C” to “[(C_to_G)]-[(cCg_to_G)]” to the ratio of “ccg+cgg” to “c-ccg” by a one sided Fisher’s exact text, predicting that the ratio of “cCg_to_G+cCg_to_C” to “[(C_to_G)]-[(cCg_to_G)]” is greater than the ratio of “ccg+ngcggn” to “c-…
BH_Corr_Pval	Benjamini-Hochberg-corrected p-values for statistical over-representation of cCg signature mutations in a sample. The resulting p-value generated by correcting the “Fisher_p-value_cCg” for multiple testing error by Benjamini-Hochberg (produced using p.adjust() in R).
cCg_to_G_MutLoad	A minimum estimate of the number of cCg mutations in a sample. This estimate is calculated using the formula: ["cCg_to_G+cGg_to_C"]*[("cCg_enrich"-1)/"cCg_enrich"] to determine the number of methylglyoxal signature mutations in excess of what would be expected by random mutagenesis. Calculated values are rounded to the nearest whole number. ccg_MutLoad_MinEstimate is calculated only for samples w…

### Sheet: S6a
Tumor_Sample_Barcode	G_to_C	C_to_G	nCg_to_G	cGn_to_C	g	c	ncg	cgn	C_to_G_revcomp	nCg_to_G_revcomp	c_revcomp	ncg_revcomp	nCg_to_G_Enrich	nCg_to_G_Enrich_Fisher_Pval	BH_Corr_Pval	nCg_to_G_MutLoad
MG	77	157	39	24	5394	5358	716	729	234	63	10752	1445	2.0033	5.48294e-08	1.09659e-07	31.5519
MG+AG	2	17	7	0	624	508	53	67	19	7	1132	120	3.47544	0.00273736	0.00364981	4.98587
water	7	6	1	0	595	452	60	57	13	1	1047	117	0.688363	0.786377	0.786377	0
Total	86	180	47	24	6613	6318	829	853	266	71	12931	1682	2.05203	3.11066e-09	1.24426e-08	36.4

### Sheet: S6b
Tumor_Sample_Barcode	G_to_C	C_to_G	cCg_to_G	cGg_to_C	g	c	ccg	cgg	C_to_G_revcomp	cCg_to_G_revcomp	c_revcomp	ccg_revcomp	cCg_to_G_Enrich	cCg_to_G_Enrich_Fisher_Pval	BH_Corr_Pval	cCg_to_G_MutLoad
MG	82	167	12	10	5958	5964	185	180	249	22	11922	365	2.88589	1.47702e-05	2.95404e-05	14.3767
MG+AG	2	17	3	0	641	522	10	19	19	3	1163	29	6.33212	0.0130145	0.0173527	2.52623
water	7	7	1	0	689	475	13	11	14	1	1164	24	3.46429	0.260662	0.260662	0

### Sheet: S6c
Tumor_Sample_Barcode	G_to_A	C_to_T	nCt_to_T	aGn_to_A	g	c	nct	agn	C_to_T_revcomp	nCt_to_T_revcomp	c_revcomp	nct_revcomp	nCt_to_T_Enrich	nCt_to_T_Enrich_Fisher_Pval	BH_Corr_Pval	nCt_to_T_MutLoad
MG	49	85	40	21	5394	5358	1358	1374	134	61	10752	2732	1.79157	4.48522e-07	8.97045e-07	26.9516
MG+AG	7	7	4	2	624	508	131	155	14	6	1132	286	1.6963	0.118948	0.158597	0
water	8	3	1	2	595	452	124	140	11	3	1047	264	1.08161	0.55286	0.55286	0
Total	64	95	45	25	6613	6318	1613	1669	159	70	12931	3282	1.73458	3.08207e-07	8.97045e-07	29.6444

### Sheet: S6d
Tumor_Sample_Barcode	G_to_A	C_to_T	cCt_to_T	aGg_to_A	g	c	cct	agg	C_to_T_revcomp	cCt_to_T_revcomp	c_revcomp	cct_revcomp	cCt_to_T_Enrich	cCt_to_T_Enrich_Fisher_Pval	BH_Corr_Pval	cCt_to_T_MutLoad
MG	49	85	12	5	5394	5358	291	282	134	17	10752	573	2.38056	0.000900755	0.00180151	9.85882
MG+AG	7	7	2	1	624	508	30	37	14	3	1132	67	3.62047	0.048877	0.0651694	0
water	8	3	0	2	595	452	25	32	11	2	1047	57	3.33971	0.121679	0.121679	0
Total	64	95	14	8	6613	6318	346	351	159	22	12931	697	2.56699	5.71048e-05	0.000228419	13.4297

### Sheet: S6f
Tumor_Sample_Barcode	G_to_T	C_to_A	nCa_to_A	tGn_to_T	g	c	nca	tgn	C_to_A_revcomp	nCa_to_A_revcomp	c_revcomp	nca_revcomp	nCa_to_A_Enrich	nCa_to_A_Enrich_Fisher_Pval	BH_Corr_Pval	nCa_to_A_MutLoad
MG	50	100	40	23	5394	5358	1591	1642	150	63	10752	3233	1.3968	0.00137954	0.00275907	17.8968
MG+AG	5	14	6	3	624	508	174	200	19	9	1132	374	1.43372	0.142959	0.190612	0
water	4	7	3	2	595	452	139	198	11	5	1047	337	1.41219	0.263268	0.263268	0
Total	59	121	49	28	6613	6318	1904	2040	180	77	12931	3944	1.40253	0.000365719	0.00146288	22.0994

### Sheet: S6g
Tumor_Sample_Barcode	G_to_T	C_to_A	cCa_to_A	tGg_to_T	g	c	cca	tgg	C_to_A_revcomp	cCa_to_A_revcomp	c_revcomp	cca_revcomp	cCa_to_A_Enrich	cCa_to_A_Enrich_Fisher_Pval	BH_Corr_Pval	cCa_to_A_MutLoad
MG	50	100	15	10	5394	5358	462	492	150	25	10752	954	1.87841	0.00177493	0.00709973	11.6908
MG+AG	5	14	0	3	624	508	39	66	19	3	1132	105	1.70226	0.260871	0.347828	0
water	4	7	0	0	595	452	27	96	11	0	1047	123	0	1	1	0
Total	59	121	15	13	6613	6318	528	654	180	28	12931	1182	1.70177	0.0041677	0.0083354	11.5465
