## Supplementary material for "Methylglyoxal mutagenizes single-stranded DNA via Rev1-associated slippage and mispairing": Table S9

### Sheet: READ ME
Table S9: cCg-->G transcriptional strand bias in PCAWG cancers
Transcribed	Total number of C_to_G and G_to_C substitutions in the cCg and cGg contexts that occur on the non-transcribed strand
Non_transcribed	Total number of C_to_G and G_to_C substitutions in the cCg and cGg contexts that occur on the transcribed strand
p_value_one_sided	Fisher's p-value of the difference between "Transcribed" and "Non-transcribed"
BH-corrected-p value	Benjamini-Hocheberg correction of "p_value_one_sided)
The following cancers had an enrichemnt of the nGc_to_T acetaldehyde signature >=1 with a BH-corrected p-value of <=0.05
Cancer
BRCA	breast adenocarcinoma
HCC	hepatocellular carcinoma
HNSCC	head and neck squamous cell carcinoma
LUAD	lung adenocarcinoma
LUSC	lung squamous cell carcinoma
OVCA	Ovarian adenocarcinoma
PRAD	Prostate adenocarcinoma
UCEC	Uterine corpus endometrial carcinoma
ESAD	Esophageal adenocarcinoma
BLCA	Bladder urothelial carcinoma
BTCA	biliary tract carcinoma
STAD	stomach adenocarcinoma
RCC	Renal cell carcinoma

### Sheet: S9
PCAWG dataset	Transcribed	Non_transcribed	p_value_one_sided	BH-corrected
BRCA	1024	1778	9.11e-47	1.18e-45
HCC	934	1145	2.02e-06	5.25e-06
HNSCC	802	467	1	1
LUAD	2562	1678	1	1
LUSC	4043	3540	1	1
OVCA	697	1191	1.83e-30	1.19e-29
PRAD	103	314	3.43e-26	1.49e-25
UCEC	904	1048	0.000601928	0.000869452
ESAD	17	27	0.0870856	0.113211
BLCA	401	608	3.82e-11	1.24e-10
BTCA	15	44	0.000101861	0.000165524
STAD	15	50	7.86e-06	1.7e-05
RCC	11	40	2.85e-05	5.3e-05
